# Synergic homology directed recombination by PRDM9 meiotic factor

**DOI:** 10.1101/2022.12.05.519167

**Authors:** Marta Sanvicente-García, Lourdes Gonzalez-Bermudez, Isabel Turpín, Laura Batlle, Sandra Acosta, Marc Güell, Avencia Sanchez-Mejias

## Abstract

Genome editing requires precision to broadly move on to industrial and clinical applications. For this reason, homologous directed repair (HDR) is one of the preferred methods for small edits, other than knock-outs. However, HDR has low efficiency. Current investigations to enhance HDR have mainly gone in the direction of finding non-homologous end joining (NHEJ) inhibitors. NHEJ is crucial for cellular integrity, then the inhibition of this pathway is detrimental for the correct survival of living entities. In other studies, a second opportunity is given to HDR by targeting the byproducts of NHEJ, using an extra gRNA. In this study, we propose the use of a meiotic factor, PRDM9, to directly enhance homology recombination. Through the exploration of combinatorial factors and donor design, we have established an optimized protocol for HDR. PRDM9-Cas9 fusion combined with CtIP improves HDR/NHEJ ratio. In addition, we have validated this combinatorial approach for small edits through a traffic light reporter system, as well as for longer edits with a split-GFP reporter system.
