## Supplementary Tables for "Synergic homology directed recombination by PRDM9 meiotic factor"

### Sheet: Supplementary Table 1
NHEJ inhibitors	HDR enhancers	DNA damage modulator
E1B55K	RAD51	Dsup
E4orf6	RAD52
53BP1-DN1S	DMC1
	CtIP
	UL12

### Sheet: Supplementary Table 2
BbsI-TLR-2-fw	CACCggtgagctcttatttgcgta
BbsI-TLR-2-rv	AAACtacgcaaataagagctcacc
BbsI-AAVS1-3-fw	caccGGGGCCACTAGGGACAGGAT
BbsI-AAVS1-3-rv	aaacATCCTGTCCCTAGTGGCCCC
Esp3I-Ad4E4orf6-Fw-1	ATCGGAATTC CGTCTCA ATCC tcaggaaatagtagcatcatgac
Esp3I-Ad4E4orf6-Rv-1	ATCGGAATTC cgtctca tgat gccaattgc
Esp3I-Ad4E4orf6-Fw-2	ATCGGAATTC CGTCTCA ATCA tgagGcgggagagcctg
Esp3I-Ad4E4orf6-Rv-2	ATCGGAATTC CGTCTCA GCAG ctagcgggagtaggaccgatggg
Esp3I-Rad51-Fw	ATCGGAATTC CGTCTCA ATCC gcgatgcagatgcagttggaagcg
Esp3I-Rad51-Rv	ATCGGAATTC CGTCTCA GCAG TTA atctttggcgtcccctacg
Esp3I-Ad4E1B-Fw	ATCGGAATTC CGTCTCA ATCC gagagccgaaatccttttc
Esp3I-Ad4E1B-Rv	ATCGGAATTC CGTCTCA GCAG CTA gtcgctttcttccccgcttg
Esp3I-Dsup-Fw	ATCGGAATTC CGTCTCA ATCC gcatccacacaccaatcatccacag
Esp3I-Dsup-Rv	ATCGGAATTC CGTCTCA GCAG ttacttcctcttccgtcctccagc
Esp3I-53BP1-Fw	ATCGGAATTC CGTCTCA ATCC ccacatggccatgtcttacatcgtca
Esp3I-53BP1-Rv	ATCGGAATTC CGTCTCA GCAG TTA gctcgaggaggcagtagg
Esp3I-DMC1-Fw	ATCGGAATTC CGTCTCA ATCC AAGGAGGATCAAGTTGTGG
Esp3I-DMC1-Rv	ATCGGAATTC CGTCTCA GCAG CTACTCCTTGGCATCCCCAAT
Esp3I-CtIP-Fw	ATCGGAATTC CGTCTCA ATCC ggatccatgaacatctcgggaagcagctgtg
Esp3I-CtIP1-Rv	ATCGGAATTC CGTCTCA GCAG ctatgtcttctgctccttgcctttt
Esp3I-PRDM9-Fw_MS2	ATCGGAATTC CGTCTCA ATCC GCCTTAAGAGTGGAACAGCGTAAACACCA
Esp3I-MS2-Fw	ATCGGAATTC CGTCTCA GCCC Gccaccatggcttcaaacttta
Esp3I-MS2-Rv	ATCGGAATTC CGTCTCA GGAT ccagcggccgccaccttcctcttttt
PRDM9_SDM_Fw	TTTGGCCCTTATGAGGCCCGAATTACAGAAGACGAAGAGG
PRDM9_SDM_Rv	GTCTTCTGTAATTCGGGCCTCATAAGGGCCAAAGTGCAGAC
PRDM9_Esp3I_Fw	ATCGGAATTC CGTCTCA GCCC GCCACCATG GCCTTAAGAGTGGAACAGCGTAAACACCA
PRDM9_Esp3I_Rv	ATCGGAATTC CGTCTCA GCAG TTA AGAGGAGTGATTGCGTTCTACA
pcDNA3.3-Cas9-Fw	tgacctccatagaagacaccgggaccgatccagcctccggactctagaggat
Cas9-Rv	caccttcctcttcttcttggggtca
NGS aavs fw	ACACTCTTTCCCTACACGACGCTCTTCCGATCT AGGACAGCATGTTTGCTGCCT
NGS aavs rv	GACTGGAGTTCAGACGTGTGCTCTTCCGATCT GCTCCAGGAAATGGGGGTG
